# Evidence of inbreeding depression on stature in Brown Swiss cattle

**DOI:** 10.1101/2025.01.22.634247

**Authors:** Qiongyu He, Jessica Deuber, Franz R. Seefried, Hubert Pausch, Naveen Kadri

## Abstract

**Background:** Small effective population size and the disproportionately large use of few genetically superior bulls in artificial insemination lead to extensive runs of homozygosity and an increased risk of homozygosity for deleterious alleles in domestic cattle, which may cause inbreeding depression. The adverse effects of inbreeding on phenotypic performance are well established, but the genetic variants contributing to inbreeding depression remain largely unknown. This study aimed to analyse the impacts of inbreeding on stature (measured as height at the sacral bone) in a cohort of 15,306 Brown Swiss (BS) cows that have imputed genotypes at 20 million sequence variants and stature measurements as height at the sacral bone.

**Results:** The average genomic inbreeding coefficient of the 15,306 BS cows estimated from runs of homozygosity (ROH) was 0.369 (± 0.022). We found a loss in stature, decreasing from a height of 0.076 cm at the sacral bone per 1% increase in inbreeding (p = 1.94e-09). Contributions to inbreeding depression were significant for long (> 2 Mb), medium (0.1 – 2 Mb), and short (50 kb – 0.1 Mb) ROH (p = 1.29e-12, p = 3.20e-04 and p = 1.77e-06, respectively), suggesting that both ancient and recent inbreeding have negative effects on stature. Non-additive association testing identified a novel recessive quantitative trait locus (QTL) for stature on chromosome 25 with the most significantly (p = 2.35e-21) associated SNP residing at 14,535,327 bp. Cows homozygous for the alternate allele of the top associated SNP were 2 cm shorter than heterozygous and reference allele homozygotes. Fine mapping of the QTL identified a splice donor variant (rs447836030 at 25:14,515,474) of the gene *ABCC6* encoding ATP binding cassette subfamily C member 6 which causes exon skipping as both a positional and functional candidate causal variant.

**Conclusions:** Our study reveals evidence for inbreeding depression on stature in a large cohort of BS cattle. We also uncover a recessive QTL that decreases stature through non-additive association testing. This QTL harbors a high-impact variant affecting a splice donor site of *ABCC6* which leads to exon skipping, thereby possibly contributing to inbreeding depression. Accumulating non-lethal deleterious alleles in ROH may reduce the overall fitness of the BS cattle population.
