## Supplementary Table S1 for "Evidence of inbreeding depression on stature in Brown Swiss cattle"

### Sheet: Sheet1
Genotype	Long ROH (>2Mb)	Medium ROH (100kb ~2Mb)	Short ROH (50kb~100kb)	Not in ROH	Over All number
C|C	612	3526	247	6640	11025
C|G	0	0	0	3927	3927
G|G	30	197	39	88	354
	642	3723	286	10655	15306
