## Supplementary Table S2 for "Evidence of inbreeding depression on stature in Brown Swiss cattle"

### Sheet: Sheet1
Chr	Position	rs-ID	REF	ALT	Gene	Transcript	Consequence	Impact
25	14378219	rs434435697	C	T	ABCC1	ENSBTAT00000087047.2	p.R20C	MODERATE
25	14378787	rs381952166	A	T	ABCC1	ENSBTAT00000028094.6	p.Y41F	MODERATE
25	14500603	rs211588161	C	T	ABCC6	ENSBTAT00000050284.5	p.V1042I	MODERATE
25	14507609	rs380964308	A	G	ABCC6	ENSBTAT00000050284.5	p.V985A	MODERATE
25	14515474	rs447836030	C	T	ABCC6	ENSBTAT00000050284.5	splice donor variant	HIGH
25	14535693	rs473036160	C	T	ABCC6	ENSBTAT00000050284.5	p.V320I	MODERATE
25	14535818	rs382711997	T	C	ABCC6	ENSBTAT00000050284.5	p.H278R	MODERATE
25	14550540	rs452514617	G	A	ABCC6	ENSBTAT00000050284.5	p.T98M	MODERATE
25	14855284	rs798462744	T	C	ENSBTAG00000069598	ENSBTAT00000112014.1	p.Q28R	MODERATE
